# Disruption of the *Aspergillus fumigatus* RNA interference machinery alters the conidial transcriptome

**DOI:** 10.1101/2022.07.28.501871

**Authors:** Abdulrahman A. Kelani, Alexander Bruch, Flora Rivieccio, Corissa Visser, Thomas Krüger, Danielle Weaver, Xiaoqing Pan, Sascha Schäuble, Gianni Panagiotou, Olaf Kniemeyer, Michael J. Bromley, Paul Bowyer, Amelia E. Barber, Axel A. Brakhage, Matthew G. Blango

## Abstract

The RNA interference (RNAi) pathway has evolved numerous functionalities in eukaryotes, with many on display in Kingdom Fungi. RNAi can regulate gene expression, facilitate drug resistance, or even be altogether lost to improve growth potential in some fungal pathogens. In the WHO fungal priority pathogen, *Aspergillus fumigatus*, the RNAi system is known to be intact and functional. To extend our limited understanding of *A. fumigatus* RNAi, we first investigated the genetic variation in RNAi-associated genes in a collection of 217 environmental and 83 clinical genomes, where we found that RNAi components are conserved even in clinical strains. Using endogenously expressed inverted-repeat transgenes complementary to a conditionally essential gene (*pabA*) or a nonessential gene (*pksP*), we determined that a subset of the RNAi componentry is active in inverted-repeat transgene silencing in conidia and mycelium. Analysis of mRNA-seq data from RNAi double-knockout strains linked the *A. fumigatus* dicer-like enzymes (DclA/B) and RNA-dependent RNA polymerases (RrpA/B) to regulation of conidial ribosome biogenesis genes; however, surprisingly few endogenous small RNAs were identified in conidia that could explain this broad change. Although RNAi was not clearly linked to growth or stress response defects in the RNAi knockouts, serial passaging of RNAi knockout strains for six generations resulted in lineages with diminished spore production over time, indicating that loss of RNAi can exert a fitness cost on the fungus. Cumulatively, *A. fumigatus* RNAi appears to play an active role in defense against double-stranded RNA species alongside a previously unappreciated housekeeping function in regulation of conidial ribosomal biogenesis genes.
