## Supplementary material for "Disruption of the *Aspergillus fumigatus* RNA interference machinery alters the conidial transcriptome": Dataset_S1

### Sheet: ToC
Term	Definition
Column Description
gene_id	A stable A. fumigatus gene identification for the locus
gene_name	The name associated with the gene linked to the variant
chromosome	Chomrosomal location where variant resides
pos	Nucleotide site of variant
n_genomes	The total number of genomes where the variant was observed
percent	The perentage of the genomes where the variant was observed
nucleotide_change	The nucleotide change associated with the variant
protein_change	The amino acid change resulting from the variant when the variant is found in a protein coding region
variant_class	The type of the variant as defined by Ensembl Variation (e.g. missesnse varriant)
variant_effect	The predicted effect of the variant as defined by Ensembl Variation (high, moderate, low, modifier)

### Sheet: Variants
gene_id	gene_name	chromosome	pos	n_genomes	percent	nucleotide_change	protein_change	variant_class	variant_effect
Afu3g06790	rrpA	Chr3	1686531	19	0.0635452	*17G>C		3 prime utr variant	Modifier
Afu3g06790	rrpA	Chr3	1686709	19	0.0635452	4111G>C	Asp1371His	Missense variant	Moderate
Afu3g06790	rrpA	Chr3	1686897	1	0.00334448	3923C>T	Ser1308Leu	Missense variant	Moderate
Afu3g06790	rrpA	Chr3	1687219	293	0.979933	3601A>G	Lys1201Glu	Missense variant	Moderate
Afu3g06790	rrpA	Chr3	1687405	21	0.0702341	3415A>T	Met1139Leu	Missense variant	Moderate
Afu3g06790	rrpA	Chr3	1687434	1	0.00334448	3386G>A	Trp1129*	Stop gained	High
Afu3g06790	rrpA	Chr3	1687640	19	0.0635452	3180T>A	Asn1060Lys	Missense variant	Moderate
Afu3g06790	rrpA	Chr3	1687981	19	0.0635452	2839G>T	Val947Phe	Missense variant	Moderate
Afu3g06790	rrpA	Chr3	1688041	1	0.00334448	2779A>G	Thr927Ala	Missense variant	Moderate
Afu3g06790	rrpA	Chr3	1688182	2	0.00668896	2638G>C	Glu880Gln	Missense variant	Moderate
Afu3g06790	rrpA	Chr3	1688346	45	0.150502	2474A>G	Glu825Gly	Missense variant	Moderate
Afu3g06790	rrpA	Chr3	1688369	1	0.00334448	2451G>T	Lys817Asn	Missense variant	Moderate
Afu3g06790	rrpA	Chr3	1689265	2	0.00668896	1555T>A	Tyr519Asn	Missense variant	Moderate
Afu3g06790	rrpA	Chr3	1689645	46	0.153846	1175C>G	Ser392Cys	Missense variant	Moderate
Afu3g06790	rrpA	Chr3	1689777	19	0.0635452	1043A>G	Glu348Gly	Missense variant	Moderate
Afu3g06790	rrpA	Chr3	1689908	19	0.0635452	976+7T>G		Splice region variant&intron variant	Low
Afu3g06790	rrpA	Chr3	1689932	19	0.0635452	959G>A	Arg320Lys	Missense variant	Moderate
Afu3g06790	rrpA	Chr3	1689940	19	0.0635452	951T>G	Asn317Lys	Missense variant	Moderate
Afu3g06790	rrpA	Chr3	1689981	7	0.0234114	910C>T	His304Tyr	Missense variant	Moderate
Afu3g06790	rrpA	Chr3	1690067	19	0.0635452	824A>G	Gln275Arg	Missense variant	Moderate
Afu3g06790	rrpA	Chr3	1690229	19	0.0635452	662G>T	Ser221Ile	Missense variant	Moderate
Afu3g06790	rrpA	Chr3	1690305	47	0.157191	586A>G	Asn196Asp	Missense variant	Moderate
Afu3g06790	rrpA	Chr3	1690340	1	0.00334448	551G>A	Ser184Asn	Missense variant	Moderate
Afu3g06790	rrpA	Chr3	1690480	3	0.0100334	475C>T	Pro159Ser	Missense variant	Moderate
Afu3g06790	rrpA	Chr3	1690538	8	0.0267559	417A>C	Lys139Asn	Missense variant	Moderate
Afu3g06790	rrpA	Chr3	1690778	1	0.00334448	228C>A	Asn76Lys	Missense variant	Moderate
Afu3g06790	rrpA	Chr3	1690789	8	0.0267559	217C>A	His73Asn	Missense variant	Moderate
Afu3g06790	rrpA	Chr3	1690890	19	0.0635452	116C>T	Pro39Leu	Missense variant	Moderate
Afu3g06790	rrpA	Chr3	1690898	68	0.227425	108T>A	His36Gln	Missense variant	Moderate
Afu3g11010	ppdB	Chr3	2869836	2	0.00668896	2575_2580delGCTCAT	Ala859_His860del	Conservative inframe deletion	Moderate
Afu3g11010	ppdB	Chr3	2870108	8	0.0267559	2383A>C	Ser795Arg	Missense variant	Moderate
Afu3g11010	ppdB	Chr3	2870194	3	0.0100334	2297G>T	Arg766Leu	Missense variant	Moderate
Afu3g11010	ppdB	Chr3	2870265	1	0.00334448	2226C>G	Phe742Leu	Missense variant	Moderate
Afu3g11010	ppdB	Chr3	2870704	2	0.00668896	1787A>C	Gln596Pro	Missense variant	Moderate
Afu3g11010	ppdB	Chr3	2870764	1	0.00334448	1727C>T	Thr576Ile	Missense variant	Moderate
Afu3g11010	ppdB	Chr3	2870933	70	0.234114	1558A>G	Met520Val	Missense variant	Moderate
Afu3g11010	ppdB	Chr3	2871043	74	0.247492	1448A>G	Lys483Arg	Missense variant	Moderate
Afu3g11010	ppdB	Chr3	2871177	19	0.0635452	1314C>G	Asn438Lys	Missense variant	Moderate
Afu3g11010	ppdB	Chr3	2871229	1	0.00334448	1262C>T	Ser421Phe	Missense variant	Moderate
Afu3g11010	ppdB	Chr3	2871230	1	0.00334448	1261T>C	Ser421Pro	Missense variant	Moderate
Afu3g11010	ppdB	Chr3	2871339	2	0.00668896	1152G>T	Met384Ile	Missense variant	Moderate
Afu3g11010	ppdB	Chr3	2871613	7	0.0234114	878A>T	Glu293Val	Missense variant	Moderate
Afu3g11950	QIP	Chr3	3140664	27	0.090301	163G>A	Val55Ile	Missense variant	Moderate
Afu3g11950	QIP	Chr3	3140799	1	0.00334448	298A>G	Thr100Ala	Missense variant	Moderate
Afu3g11950	QIP	Chr3	3141340	29	0.09699	784G>A	Val262Ile	Missense variant	Moderate
Afu3g11950	QIP	Chr3	3141449	46	0.153846	893A>G	Glu298Gly	Missense variant	Moderate
Afu3g11950	QIP	Chr3	3141684	33	0.110368	1128T>A	Ser376Arg	Missense variant	Moderate
Afu3g11950	QIP	Chr3	3141856	28	0.0936455	1300A>G	Met434Val	Missense variant	Moderate
Afu3g11950	QIP	Chr3	3141946	1	0.00334448	1390C>A	His464Asn	Missense variant	Moderate
Afu3g11950	QIP	Chr3	3142114	6	0.0200669	1558G>A	Glu520Lys	Missense variant	Moderate
Afu3g11950	QIP	Chr3	3142247	4	0.0133779	1691C>T	Ala564Val	Missense variant	Moderate
Afu3g11950	QIP	Chr3	3142396	27	0.090301	1840G>C	Asp614His	Missense variant	Moderate
Afu4g01290		Chr4	342677	10	0.0334448	-1384G>A		5 prime utr variant	Modifier
Afu4g01290		Chr4	342702	218	0.729097	-1359A>G		5 prime utr premature start codon gain variant	Low
Afu4g01290		Chr4	342717	275	0.919732	-1335delT		5 prime utr variant	Modifier
Afu4g01290		Chr4	342734	11	0.0367893	-1327T>A		5 prime utr variant	Modifier
Afu4g01290		Chr4	342776	219	0.732441	-1285C>T		5 prime utr variant	Modifier
Afu4g01290		Chr4	342812	220	0.735786	-1249A>T		5 prime utr variant	Modifier
Afu4g01290		Chr4	342813	16	0.0535117	-1248T>C		5 prime utr variant	Modifier
Afu4g01290		Chr4	342825	14	0.0468227	-1236T>A		5 prime utr variant	Modifier
Afu4g01290		Chr4	342837	3	0.0100334	-1224G>C		5 prime utr variant	Modifier
Afu4g01290		Chr4	343034	16	0.0535117	-1025delG		5 prime utr variant	Modifier
Afu4g01290		Chr4	343067	16	0.0535117	-994A>G		5 prime utr variant	Modifier
Afu4g01290		Chr4	343090	297	0.993311	-971A>T		5 prime utr variant	Modifier
Afu4g01290		Chr4	343160	220	0.735786	-901T>G		5 prime utr variant	Modifier
Afu4g01290		Chr4	343192	217	0.725753	-869C>A		5 prime utr variant	Modifier
Afu4g01290		Chr4	343234	37	0.123746	-827C>A		5 prime utr variant	Modifier
Afu4g01290		Chr4	343234	15	0.0501672	-827C>T		5 prime utr premature start codon gain variant	Low
Afu4g01290		Chr4	343244	3	0.0100334	-816_-814delTCG		5 prime utr variant	Modifier
Afu4g01290		Chr4	343245	33	0.110368	-814_-812delGAC		5 prime utr variant	Modifier
Afu4g01290		Chr4	343249	184	0.615385	-812C>G		5 prime utr variant	Modifier
Afu4g01290		Chr4	343251	36	0.120401	-809_-806delTCTC		5 prime utr variant	Modifier
Afu4g01290		Chr4	343255	184	0.615385	-806C>T		5 prime utr variant	Modifier
Afu4g01290		Chr4	343329	19	0.0635452	-732G>A		5 prime utr variant	Modifier
Afu4g01290		Chr4	343340	2	0.00668896	-721A>G		5 prime utr variant	Modifier
Afu4g01290		Chr4	343366	7	0.0234114	-695G>A		5 prime utr variant	Modifier
Afu4g01290		Chr4	343429	7	0.0234114	-632A>G		5 prime utr variant	Modifier
Afu4g01290		Chr4	343454	1	0.00334448	-607A>G		5 prime utr variant	Modifier
Afu4g01290		Chr4	343514	155	0.518395	-547G>A		5 prime utr variant	Modifier
Afu4g01290		Chr4	343524	19	0.0635452	-537C>A		5 prime utr variant	Modifier
Afu4g01290		Chr4	343528	220	0.735786	-533G>T		5 prime utr variant	Modifier
Afu4g01290		Chr4	343558	220	0.735786	-503C>A		5 prime utr variant	Modifier
Afu4g01290		Chr4	343593	2	0.00668896	-468C>A		5 prime utr variant	Modifier
Afu4g01290		Chr4	343774	1	0.00334448	-348T>G		5 prime utr variant	Modifier
Afu4g01290		Chr4	343792	6	0.0200669	-330T>C		5 prime utr variant	Modifier
Afu4g01290		Chr4	343845	1	0.00334448	-274delC		5 prime utr variant	Modifier
Afu4g01290		Chr4	343889	141	0.471572	-233C>T		5 prime utr variant	Modifier
Afu4g01290		Chr4	343977	297	0.993311	-145C>T		5 prime utr variant	Modifier
Afu4g01290		Chr4	344053	3	0.0100334	-69C>A		5 prime utr variant	Modifier
Afu4g01290		Chr4	344197	1	0.00334448	76C>A	Gln26Lys	Missense variant	Moderate
Afu4g01290		Chr4	344300	1	0.00334448	112G>A	Val38Ile	Missense variant	Moderate
Afu4g01290		Chr4	344639	25	0.083612	451G>A	Gly151Ser	Missense variant	Moderate
Afu4g01290		Chr4	344652	6	0.0200669	459+6_459+7delTC		Splice region variant&intron variant	Low
Afu4g01290		Chr4	344723	243	0.812709	460-7C>T		Splice region variant&intron variant	Low
Afu4g01290		Chr4	344990	35	0.117057	*3A>G		3 prime utr variant	Modifier
Afu4g01290		Chr4	344992	1	0.00334448	*5C>T		3 prime utr variant	Modifier
Afu4g01290		Chr4	345106	80	0.267559	*119C>T		3 prime utr variant	Modifier
Afu4g01290		Chr4	345149	80	0.267559	*162C>T		3 prime utr variant	Modifier
Afu4g01290		Chr4	345162	57	0.190635	*175A>C		3 prime utr variant	Modifier
Afu4g01290		Chr4	345271	61	0.204013	*284C>T		3 prime utr variant	Modifier
Afu4g02930	dclB	Chr4	817690	43	0.143813	4066A>G	Thr1356Ala	Missense variant	Moderate
Afu4g02930	dclB	Chr4	817765	62	0.207358	3991G>A	Glu1331Lys	Missense variant	Moderate
Afu4g02930	dclB	Chr4	817782	62	0.207358	3974T>C	Leu1325Ser	Missense variant	Moderate
Afu4g02930	dclB	Chr4	817818	62	0.207358	3938T>C	Val1313Ala	Missense variant	Moderate
Afu4g02930	dclB	Chr4	818307	63	0.210702	3449A>G	Asn1150Ser	Missense variant	Moderate
Afu4g02930	dclB	Chr4	818549	63	0.210702	3207G>T	Glu1069Asp	Missense variant	Moderate
Afu4g02930	dclB	Chr4	818679	296	0.989967	3077G>A	Gly1026Glu	Missense variant	Moderate
Afu4g02930	dclB	Chr4	818823	1	0.00334448	2933G>A	Gly978Asp	Missense variant	Moderate
Afu4g02930	dclB	Chr4	818824	1	0.00334448	2932G>A	Gly978Ser	Missense variant	Moderate
Afu4g02930	dclB	Chr4	818977	63	0.210702	2779A>G	Ser927Gly	Missense variant	Moderate
Afu4g02930	dclB	Chr4	819426	19	0.0635452	2330C>T	Ala777Val	Missense variant	Moderate
Afu4g02930	dclB	Chr4	819556	250	0.83612	2200A>G	Lys734Glu	Missense variant	Moderate
Afu4g02930	dclB	Chr4	819624	63	0.210702	2132A>C	Glu711Ala	Missense variant	Moderate
Afu4g02930	dclB	Chr4	819720	5	0.0167224	2036A>C	Tyr679Ser	Missense variant	Moderate
Afu4g02930	dclB	Chr4	819774	44	0.147157	1982T>C	Met661Thr	Missense variant	Moderate
Afu4g02930	dclB	Chr4	819861	19	0.0635452	1895A>C	Lys632Thr	Missense variant	Moderate
Afu4g02930	dclB	Chr4	820175	63	0.210702	1643G>T	Gly548Val	Missense variant	Moderate
Afu4g02930	dclB	Chr4	820217	45	0.150502	1601C>A	Ala534Glu	Missense variant	Moderate
Afu4g02930	dclB	Chr4	820328	2	0.00668896	1490T>G	Ile497Ser	Missense variant	Moderate
Afu4g02930	dclB	Chr4	820386	1	0.00334448	1432C>G	Leu478Val	Missense variant	Moderate
Afu4g02930	dclB	Chr4	820638	44	0.147157	1180G>A	Ala394Thr	Missense variant	Moderate
Afu4g02930	dclB	Chr4	820686	18	0.0602007	1132C>T	Arg378Trp	Missense variant	Moderate
Afu4g02930	dclB	Chr4	821439	15	0.0501672	437C>A	Thr146Lys	Missense variant	Moderate
Afu4g02930	dclB	Chr4	821608	19	0.0635452	329A>T	Tyr110Phe	Missense variant	Moderate
Afu4g02930	dclB	Chr4	821683	1	0.00334448	254C>T	Thr85Met	Missense variant	Moderate
Afu4g09580		Chr4	2497555	144	0.481605	-5dupA		5 prime utr variant	Modifier
Afu4g09580		Chr4	2497555	3	0.0100334	-6_-5dupAA		5 prime utr variant	Modifier
Afu4g09580		Chr4	2497557	60	0.200669	-8_-7insG		5 prime utr variant	Modifier
Afu4g09580		Chr4	2497661	29	0.09699	97G>A	Ala33Thr	Missense variant	Moderate
Afu4g09580		Chr4	2497673	18	0.0602007	109A>G	Thr37Ala	Missense variant	Moderate
Afu4g09580		Chr4	2497748	34	0.113712	184G>A	Ala62Thr	Missense variant	Moderate
Afu4g09580		Chr4	2498080	26	0.0869565	436_437delGC	Ala146fs	Frameshift variant	High
Afu4g09580		Chr4	2498085	26	0.0869565	438_439insGG	Asn147fs	Frameshift variant	High
Afu4g09580		Chr4	2498156	5	0.0167224	509C>T	Ser170Phe	Missense variant	Moderate
Afu4g09580		Chr4	2498245	1	0.00334448	598C>A	Gln200Lys	Missense variant	Moderate
Afu4g09580		Chr4	2498284	1	0.00334448	637G>T	Val213Leu	Missense variant	Moderate
Afu4g09580		Chr4	2498380	2	0.00668896	733G>A	Ala245Thr	Missense variant	Moderate
Afu4g09580		Chr4	2498486	31	0.103679	839G>C	Gly280Ala	Missense variant	Moderate
Afu4g09580		Chr4	2498548	26	0.0869565	901C>T	Pro301Ser	Missense variant&splice region variant	Moderate
Afu4g09580		Chr4	2498550	1	0.00334448	903G>A	Pro301Pro	Splice region variant&synonymous variant	Low
Afu5g04440	rnt1	Chr5	1201887	1	0.00334448	155A>G	Asp52Gly	Missense variant	Moderate
Afu5g04440	rnt1	Chr5	1201974	19	0.0635452	242T>A	Leu81His	Missense variant	Moderate
Afu5g04440	rnt1	Chr5	1201980	19	0.0635452	248G>A	Arg83Lys	Missense variant	Moderate
Afu5g04440	rnt1	Chr5	1202112	19	0.0635452	380A>T	Asn127Ile	Missense variant	Moderate
Afu5g04440	rnt1	Chr5	1202294	94	0.314381	562T>C	Phe188Leu	Missense variant	Moderate
Afu5g04440	rnt1	Chr5	1202526	38	0.12709	794A>G	Gln265Arg	Missense variant	Moderate
Afu5g04440	rnt1	Chr5	1202806	19	0.0635452	1074A>G	Ile358Met	Missense variant	Moderate
Afu5g04440	rnt1	Chr5	1202861	2	0.00668896	*7A>G		3 prime utr variant	Modifier
Afu5g04440	rnt1	Chr5	1202887	295	0.986622	*33T>C		3 prime utr variant	Modifier
Afu5g04440	rnt1	Chr5	1202899	6	0.0200669	*45A>G		3 prime utr variant	Modifier
Afu5g04440	rnt1	Chr5	1202935	76	0.254181	*81A>G		3 prime utr variant	Modifier
Afu5g04440	rnt1	Chr5	1202937	9	0.0301003	*83G>A		3 prime utr variant	Modifier
Afu5g04440	rnt1	Chr5	1202995	17	0.0568562	*141G>A		3 prime utr variant	Modifier
Afu5g04440	rnt1	Chr5	1202996	17	0.0568562	*142C>T		3 prime utr variant	Modifier
Afu5g04440	rnt1	Chr5	1203005	1	0.00334448	*152dupT		3 prime utr variant	Modifier
Afu5g09430	rrpB	Chr5	2425161	63	0.210702	3893T>C	Leu1298Pro	Missense variant	Moderate
Afu5g09430	rrpB	Chr5	2425299	1	0.00334448	3755G>A	Arg1252Gln	Missense variant	Moderate
Afu5g09430	rrpB	Chr5	2425446	1	0.00334448	3608C>T	Pro1203Leu	Missense variant	Moderate
Afu5g09430	rrpB	Chr5	2425601	11	0.0367893	3453G>T	Gln1151His	Missense variant	Moderate
Afu5g09430	rrpB	Chr5	2426020	19	0.0635452	3034A>G	Thr1012Ala	Missense variant	Moderate
Afu5g09430	rrpB	Chr5	2426086	298	0.996656	2968C>T	Pro990Ser	Missense variant	Moderate
Afu5g09430	rrpB	Chr5	2426141	15	0.0501672	2912delA	Asn971fs	Frameshift variant	High
Afu5g09430	rrpB	Chr5	2426160	2	0.00668896	2894T>C	Ile965Thr	Missense variant	Moderate
Afu5g09430	rrpB	Chr5	2426391	40	0.133779	2663C>T	Ala888Val	Missense variant	Moderate
Afu5g09430	rrpB	Chr5	2426434	3	0.0100334	2619delA	Glu874fs	Frameshift variant	High
Afu5g09430	rrpB	Chr5	2426470	6	0.0200669	2584G>A	Ala862Thr	Missense variant	Moderate
Afu5g09430	rrpB	Chr5	2426492	19	0.0635452	2562C>G	Ile854Met	Missense variant	Moderate
Afu5g09430	rrpB	Chr5	2426664	101	0.337793	2390C>T	Ser797Leu	Missense variant	Moderate
Afu5g09430	rrpB	Chr5	2427085	2	0.00668896	1969G>A	Gly657Arg	Missense variant	Moderate
Afu5g09430	rrpB	Chr5	2427188	1	0.00334448	1865dupC	Trp623fs	Frameshift variant	High
Afu5g09430	rrpB	Chr5	2427192	1	0.00334448	1862A>G	Lys621Arg	Missense variant	Moderate
Afu5g09430	rrpB	Chr5	2427321	3	0.0100334	1733C>T	Thr578Ile	Missense variant	Moderate
Afu5g09430	rrpB	Chr5	2427457	19	0.0635452	1597A>G	Lys533Glu	Missense variant	Moderate
Afu5g09430	rrpB	Chr5	2427574	1	0.00334448	1480C>T	His494Tyr	Missense variant	Moderate
Afu5g09430	rrpB	Chr5	2427667	1	0.00334448	1387C>T	Leu463Phe	Missense variant	Moderate
Afu5g09430	rrpB	Chr5	2427777	19	0.0635452	1277T>C	Val426Ala	Missense variant	Moderate
Afu5g09430	rrpB	Chr5	2427835	1	0.00334448	1219A>C	Asn407His	Missense variant	Moderate
Afu5g09430	rrpB	Chr5	2427865	1	0.00334448	1189G>T	Gly397Cys	Missense variant	Moderate
Afu5g09430	rrpB	Chr5	2427870	1	0.00334448	1184C>T	Ser395Leu	Missense variant	Moderate
Afu5g09430	rrpB	Chr5	2428048	2	0.00668896	1006C>T	Pro336Ser	Missense variant	Moderate
Afu5g09430	rrpB	Chr5	2428216	19	0.0635452	838C>T	Arg280Cys	Missense variant	Moderate
Afu5g09430	rrpB	Chr5	2428234	1	0.00334448	820T>C	Phe274Leu	Missense variant	Moderate
Afu5g09430	rrpB	Chr5	2428236	3	0.0100334	808_817delGTTGCCACGT	Val270fs	Frameshift variant	High
Afu5g09430	rrpB	Chr5	2428248	1	0.00334448	806G>A	Ser269Asn	Missense variant	Moderate
Afu5g09430	rrpB	Chr5	2428266	1	0.00334448	788T>G	Leu263Arg	Missense variant	Moderate
Afu5g09430	rrpB	Chr5	2428543	19	0.0635452	511G>A	Glu171Lys	Missense variant	Moderate
Afu5g09430	rrpB	Chr5	2428717	1	0.00334448	337G>A	Val113Ile	Missense variant	Moderate
Afu5g09430	rrpB	Chr5	2428768	31	0.103679	286A>G	Ser96Gly	Missense variant	Moderate
Afu5g09430	rrpB	Chr5	2428863	19	0.0635452	191G>A	Gly64Asp	Missense variant	Moderate
Afu5g09430	rrpB	Chr5	2428983	2	0.00668896	71A>G	Gln24Arg	Missense variant	Moderate
Afu5g09430	rrpB	Chr5	2428987	19	0.0635452	67C>G	Gln23Glu	Missense variant	Moderate
Afu5g11790	dclA	Chr5	3029099	119	0.397993	34T>C	Ser12Pro	Missense variant	Moderate
Afu5g11790	dclA	Chr5	3029151	20	0.0668896	86A>G	Asp29Gly	Missense variant	Moderate
Afu5g11790	dclA	Chr5	3029234	1	0.00334448	169G>A	Asp57Asn	Missense variant	Moderate
Afu5g11790	dclA	Chr5	3029256	2	0.00668896	191C>T	Pro64Leu	Missense variant	Moderate
Afu5g11790	dclA	Chr5	3029402	2	0.00668896	280G>A	Glu94Lys	Missense variant	Moderate
Afu5g11790	dclA	Chr5	3029416	20	0.0668896	294A>T	Arg98Ser	Missense variant	Moderate
Afu5g11790	dclA	Chr5	3029547	3	0.0100334	425C>T	Thr142Ile	Missense variant	Moderate
Afu5g11790	dclA	Chr5	3029565	1	0.00334448	443C>G	Thr148Arg	Missense variant&splice region variant	Moderate
Afu5g11790	dclA	Chr5	3029573	225	0.752508	445+6A>G		Splice region variant&intron variant	Low
Afu5g11790	dclA	Chr5	3029575	20	0.0668896	445+8C>A		Splice region variant&intron variant	Low
Afu5g11790	dclA	Chr5	3029835	120	0.401338	637T>G	Leu213Val	Missense variant	Moderate
Afu5g11790	dclA	Chr5	3029916	20	0.0668896	718A>G	Lys240Glu	Missense variant	Moderate
Afu5g11790	dclA	Chr5	3030004	3	0.0100334	806T>A	Ile269Lys	Missense variant	Moderate
Afu5g11790	dclA	Chr5	3030103	1	0.00334448	864-7A>G		Splice region variant&intron variant	Low
Afu5g11790	dclA	Chr5	3030114	1	0.00334448	868A>G	Ile290Val	Missense variant	Moderate
Afu5g11790	dclA	Chr5	3030216	51	0.170569	970A>T	Thr324Ser	Missense variant	Moderate
Afu5g11790	dclA	Chr5	3030377	1	0.00334448	1097A>T	Glu366Val	Missense variant	Moderate
Afu5g11790	dclA	Chr5	3030385	20	0.0668896	1105T>G	Phe369Val	Missense variant	Moderate
Afu5g11790	dclA	Chr5	3030511	20	0.0668896	1231T>C	Trp411Arg	Missense variant	Moderate
Afu5g11790	dclA	Chr5	3030577	1	0.00334448	1300_1301dupAC	Met435fs	Frameshift variant	High
Afu5g11790	dclA	Chr5	3030581	21	0.0702341	1301C>T	Thr434Ile	Missense variant	Moderate
Afu5g11790	dclA	Chr5	3030689	1	0.00334448	1409T>G	Leu470Arg	Missense variant	Moderate
Afu5g11790	dclA	Chr5	3030785	3	0.0100334	1505C>T	Thr502Ile	Missense variant	Moderate
Afu5g11790	dclA	Chr5	3030793	1	0.00334448	1513A>G	Ile505Val	Missense variant	Moderate
Afu5g11790	dclA	Chr5	3030951	20	0.0668896	1668+3G>A		Splice region variant&intron variant	Low
Afu5g11790	dclA	Chr5	3030998	1	0.00334448	1669-3T>A		Splice region variant&intron variant	Low
Afu5g11790	dclA	Chr5	3031057	20	0.0668896	1725C>T	Ile575Ile	Splice region variant&synonymous variant	Low
Afu5g11790	dclA	Chr5	3031274	2	0.00668896	1837G>T	Gly613*	Stop gained	High
Afu5g11790	dclA	Chr5	3031346	20	0.0668896	1867-8C>T		Splice region variant&intron variant	Low
Afu5g11790	dclA	Chr5	3031411	1	0.00334448	1924G>A	Asp642Asn	Missense variant	Moderate
Afu5g11790	dclA	Chr5	3031490	1	0.00334448	2003C>T	Thr668Met	Missense variant	Moderate
Afu5g11790	dclA	Chr5	3031596	71	0.237458	2057A>G	Glu686Gly	Missense variant	Moderate
Afu5g11790	dclA	Chr5	3031642	1	0.00334448	2103C>A	Ser701Arg	Missense variant	Moderate
Afu5g11790	dclA	Chr5	3031925	1	0.00334448	2389delA	Thr797fs	Frameshift variant	High
Afu5g11790	dclA	Chr5	3031950	20	0.0668896	2411C>T	Ser804Phe	Missense variant	Moderate
Afu5g11790	dclA	Chr5	3031968	1	0.00334448	2429C>G	Pro810Arg	Missense variant	Moderate
Afu5g11790	dclA	Chr5	3032216	1	0.00334448	2677G>T	Ala893Ser	Missense variant	Moderate
Afu5g11790	dclA	Chr5	3032650	20	0.0668896	3111G>T	Arg1037Ser	Missense variant	Moderate
Afu5g11790	dclA	Chr5	3033042	1	0.00334448	3442C>G	Leu1148Val	Missense variant	Moderate
Afu5g11790	dclA	Chr5	3033234	20	0.0668896	3575C>A	Thr1192Lys	Missense variant	Moderate
Afu5g11790	dclA	Chr5	3033327	4	0.0133779	3668G>A	Gly1223Asp	Missense variant	Moderate
Afu5g11790	dclA	Chr5	3033456	20	0.0668896	3797A>C	His1266Pro	Missense variant	Moderate
Afu5g11790	dclA	Chr5	3033490	20	0.0668896	3838_3840delGAG	Glu1280del	Conservative inframe deletion	Moderate
Afu5g11790	dclA	Chr5	3033951	1	0.00334448	4216C>T	Pro1406Ser	Missense variant	Moderate
Afu5g11790	dclA	Chr5	3034144	1	0.00334448	4357T>C	Phe1453Leu	Missense variant	Moderate
Afu5g11790	dclA	Chr5	3034163	20	0.0668896	4376C>G	Thr1459Ser	Missense variant&splice region variant	Moderate
Afu5g11790	dclA	Chr5	3034220	4	0.0133779	4382T>A	Phe1461Tyr	Missense variant	Moderate
Afu5g11790	dclA	Chr5	3034230	20	0.0668896	4392C>A	Asn1464Lys	Missense variant	Moderate
Afu5g11790	dclA	Chr5	3034336	1	0.00334448	4498G>A	Gly1500Ser	Missense variant	Moderate
Afu5g11790	dclA	Chr5	3034388	298	0.996656	4550C>A	Thr1517Lys	Missense variant	Moderate
Afu5g11790	dclA	Chr5	3034492	49	0.16388	4654G>A	Val1552Met	Missense variant	Moderate
Afu5g11790	dclA	Chr5	3034622	20	0.0668896	*107A>C		3 prime utr variant	Modifier
Afu5g11790	dclA	Chr5	3034665	72	0.240803	*150C>G		3 prime utr variant	Modifier
Afu5g11790	dclA	Chr5	3034676	20	0.0668896	*161T>C		3 prime utr variant	Modifier
Afu8g05280	ppdA	Chr8	1229434	19	0.0635452	-146G>A		5 prime utr premature start codon gain variant	Low
Afu8g05280	ppdA	Chr8	1229610	20	0.0668896	31C>T	Pro11Ser	Missense variant	Moderate
Afu8g05280	ppdA	Chr8	1229611	20	0.0668896	32C>T	Pro11Leu	Missense variant	Moderate
Afu8g05280	ppdA	Chr8	1229722	282	0.943144	143T>A	Val48Glu	Missense variant	Moderate
Afu8g05280	ppdA	Chr8	1229746	109	0.364548	167A>G	Glu56Gly	Missense variant	Moderate
Afu8g05280	ppdA	Chr8	1229845	20	0.0668896	266G>A	Gly89Asp	Missense variant	Moderate
Afu8g05280	ppdA	Chr8	1230142	1	0.00334448	496A>T	Asn166Tyr	Missense variant	Moderate
Afu8g05280	ppdA	Chr8	1230191	20	0.0668896	545A>G	Lys182Arg	Missense variant	Moderate
Afu8g05280	ppdA	Chr8	1230278	8	0.0267559	632T>C	Val211Ala	Missense variant	Moderate
Afu8g05280	ppdA	Chr8	1230495	8	0.0267559	849G>T	Met283Ile	Missense variant	Moderate
Afu8g05280	ppdA	Chr8	1230571	1	0.00334448	925G>A	Ala309Thr	Missense variant	Moderate
Afu8g05280	ppdA	Chr8	1230752	7	0.0234114	1106A>G	Lys369Arg	Missense variant	Moderate
Afu8g05280	ppdA	Chr8	1230977	4	0.0133779	1331C>G	Ser444Cys	Missense variant	Moderate
Afu8g05280	ppdA	Chr8	1231353	2	0.00668896	1646C>T	Pro549Leu	Missense variant	Moderate
Afu8g05280	ppdA	Chr8	1231436	19	0.0635452	1675A>G	Ile559Val	Missense variant	Moderate
Afu8g05280	ppdA	Chr8	1231561	8	0.0267559	1800G>T	Lys600Asn	Missense variant	Moderate
Afu8g05280	ppdA	Chr8	1232078	18	0.0602007	2317C>T	Pro773Ser	Missense variant	Moderate
Afu8g05280	ppdA	Chr8	1232387	9	0.0301003	2626C>T	Leu876Phe	Missense variant	Moderate
Afu8g05280	ppdA	Chr8	1232388	1	0.00334448	2627T>C	Leu876Pro	Missense variant	Moderate
Afu8g05280	ppdA	Chr8	1232625	1	0.00334448	2864T>A	Val955Asp	Missense variant	Moderate
Afu8g05280	ppdA	Chr8	1232714	1	0.00334448	2953A>G	Ile985Val	Missense variant	Moderate
Afu8g05280	ppdA	Chr8	1232759	1	0.00334448	2998C>T	Arg1000Cys	Missense variant	Moderate
